# Interneuron migration defects during corticogenesis contribute to *Dyrk1a* haploinsufficiency syndrome pathogenesis via actomyosin dynamics deregulations

**DOI:** 10.1101/2023.11.09.566424

**Authors:** Maria Victoria Hinckelmann, Aline Dubos, Victorine Artot, Gabrielle Rudolf, Thu Lan Nguyen, Peggy Tilly, Valérie Nalesso, Maria del Mar Muniz Moreno, Marie-Christine Birling, Juliette D. Godin, Véronique Brault, Yann Herault

## Abstract

Interneuron development is a crucial step of brain corticogenesis. When affected it often leads to brain dysfunctions, such as epilepsy, intellectual disabilities and autism spectrum disorder. Such defects are observed in the *DYRK1A*-haploinsufficiency syndrome, caused by mutations of *DYRK1A*, and commonly associated to cortical excitatory/inhibitory imbalance. However, how this imbalance is established in this syndrome remains elusive. Here, using mouse models and live imaging, we show that *Dyrk1a* specifically regulates the development of the cortical GABAergic system. Unlike projection excitatory neurons, we demonstrate that interneuron tangential migration relies on Dyrk1a dosage and kinase activity through a mechanism involving actomyosin cytoskeleton remodeling. Interestingly, we further demonstrate that mice with heterozygous inactivation of *Dyrk1a* in interneurons show behavioral defects and epileptic activity, recapitulating phenotypes observed in human patients. Altogether, these data highlight the critical role of *Dyrk1a* in the development of the GABAergic system and the pathophysiology of *DYRK1A*-haploinsufficiency syndrome.
