## Supplementary material for "Interneuron migration defects during corticogenesis contribute to *Dyrk1a* haploinsufficiency syndrome pathogenesis via actomyosin dynamics deregulations": Table S2

### Sheet: Sheet1
	Behavioral comparative table of Dyrk1a models
	Activity and behavior
	Dyrk1a+/-	Dyrk1aDlxCre/+
	Decreased locomotor activity in open field (Fotaki et al. 2004)	Hyperactivity in new environment (open field, Y-maze)
		Lower anxiety levels in the elevated plus maze, no difference in the open field
	Decreased rearing in the open field (Fotaki et al.2004)	Increased rearing in the open field (but not during circadian activity)
	Decreased time investigating the stranger mouse than their WT littermantes (Raveau et al. 2018)	Decreased time investigating new stranger mouse in the Crawley 3-chamber test
	Decreased social interaction (Arranz et al. 2019)	Decreased social interaction
	Memory
	Dyrk1a+/-	Dyrk1aDlxCre/+
	Normal working memory in the Y maze (Brault et al. 2021)	Normal working memory in the Y maze
	Alteration in long-term memory in the Novel Object recognition test (Arque et al. 2008)	Alteration in long-term memory in the Novel Object recognition test
	Decreased freezing in contextual and cue fear conditioning (unpubllished data)	Decreased freezing in contextual and cue fear conditioning
	Epilepsy
	Dyrk1a+/-	Dyrk1aDlxCre/+
	Mild susceptibility to seizures induced by hyperthermia but not by pentylenetetrazole or kainic acid injections (Raveau et al. 2018)	Increased epileptic susceptibility to PTZ
	Spontaneous epileptic activity registered by EEG (Arranz et al. 2019)	Spontaneous epilepsy (video)
