## Supplementary material for "Interneuron migration defects during corticogenesis contribute to *Dyrk1a* haploinsufficiency syndrome pathogenesis via actomyosin dynamics deregulations": Table S3

### Sheet: Table S2
Supplementary Table 1
	Primers used in the study
	Primer	Forward sequence 5' - 3'	Reverse sequence 5' - 3'
	Cre	CTGCATTACCGGTCGATGCA	ACGTTCACCGGCATCAACGT
	GFP	CAGCCGCTACCCCGACCACA	CACCTTGATGCCGTTCTTCT
	Dyrk1a-cKO	GGTGATTTATAGCTCTCAAATGGAGC	GGTATACCACCTATGCTGTAAGTACC
	Dyrk1a-KO	GGCAGTAGCCCTTCTACACACAG	GGTATACCACCTATGCTGTAAGTACC
	Dyrk1a-KD	GGGCCTGACCTGTTGAAGAACATAAGC	CCTTCCTGTGGGAAGACCAGAAGTAAAG
