## Supplementary material for "Interneuron migration defects during corticogenesis contribute to *Dyrk1a* haploinsufficiency syndrome pathogenesis via actomyosin dynamics deregulations": Table S4

### Sheet: Table S4
	Test	Cohorts	Genotype	Sex	Genetic bacground	Age (weeks)	Nb
	Y maze	1 -3	Control	Male	C57BL/6J-C57BL/6N	10-17 weeks	18*
		1 -3	Control	Female	C57BL/6J-C57BL/6N	10-17 weeks	15*
		1 -3	Dyrk1aDlxCre/+	Male	C57BL/6J-C57BL/6N	10-17 weeks	12
		1 -3	Dyrk1aDlxCre/+	Female	C57BL/6J-C57BL/6N	10-17 weeks	12
	Elevated Plus Maze	2-3	Control	Male	C57BL/6J-C57BL/6N	10-17 weeks	14*
		2-3	Control	Female	C57BL/6J-C57BL/6N	10-17 weeks	13*
		2-3	Dyrk1aDlxCre/+	Male	C57BL/6J-C57BL/6N	10-17 weeks	12
		2-3	Dyrk1aDlxCre/+	Female	C57BL/6J-C57BL/6N	10-17 weeks	10
	Open Field	2-3	Control	Male	C57BL/6J-C57BL/6N	11-18 weeks	14
		2-3	Control	Female	C57BL/6J-C57BL/6N	11-18 weeks	13
		2-3	Dyrk1aDlxCre/+	Male	C57BL/6J-C57BL/6N	11-18 weeks	12
		2-3	Dyrk1aDlxCre/+	Female	C57BL/6J-C57BL/6N	11-18 weeks	10
	Circadian	1 -3	Control	Male	C57BL/6J-C57BL/6N	14-21 weeks	14
		1 -3	Control	Female	C57BL/6J-C57BL/6N	14-21 weeks	13
		1 -3	Dyrk1aDlxCre/+	Male	C57BL/6J-C57BL/6N	14-21 weeks	13*
		1 -3	Dyrk1aDlxCre/+	Female	C57BL/6J-C57BL/6N	14-21 weeks	10*
	Crawley 3-chamber test	1 -3	Control	Male	C57BL/6J-C57BL/6N	16-23 weeks	14
		1 -3	Control	Female	C57BL/6J-C57BL/6N	16-23 weeks	13*
		1 -3	Dyrk1aDlxCre/+	Male	C57BL/6J-C57BL/6N	16-23 weeks	11
		1 -3	Dyrk1aDlxCre/+	Female	C57BL/6J-C57BL/6N	16-23 weeks	12
	Fear conditioning	1-3	Control	Male	C57BL/6J-C57BL/6N	19-26 weeks	21
		1-3	Control	Female	C57BL/6J-C57BL/6N	19-26 weeks	21
		1-3	Dyrk1aDlxCre/+	Male	C57BL/6J-C57BL/6N	19-26 weeks	9
		1-3	Dyrk1aDlxCre/+	Female	C57BL/6J-C57BL/6N	19-26 weeks	11
	Free social interaction	2-4	Control	Male	C57BL/6J-C57BL/6N	15-26 weeks	18
		2-4	Control	Female	C57BL/6J-C57BL/6N	15-26 weeks	14
		2-4	Dyrk1aDlxCre/+	Male	C57BL/6J-C57BL/6N	15-26 weeks	14
		2-4	Dyrk1aDlxCre/+	Female	C57BL/6J-C57BL/6N	15-26 weeks	14
	PTZ	1-2	Control	Male	C57BL/6J-C57BL/6N	5-9 months	9
		1-2	Control	Female	C57BL/6J-C57BL/6N	5-9 months	15
		1-2	Dyrk1aDlxCre/+	Male	C57BL/6J-C57BL/6N	5-9 months	3
		1-2	Dyrk1aDlxCre/+	Female	C57BL/6J-C57BL/6N	5-9 months	6
	NOR	4-9	Control	Male	C57BL/6J-C57BL/6N	10-20 weeks	16*
		4-9	Control	Female	C57BL/6J-C57BL/6N	10-20 weeks	17*
		4-9	Dyrk1aDlxCre/+	Male	C57BL/6J-C57BL/6N	10-20 weeks	10
		4-9	Dyrk1aDlxCre/+	Female	C57BL/6J-C57BL/6N	10-20 weeks	9
	Y maze:	4 control males and 1 control female excluded from the analysis due to low number of visited arms (see Material and Methods)
	EPM:	1 control male and 1 control female excluded from measurment of nb of hesitations and number of extension in open arms as they did not go into the open arms
	NOR:	7 ctrl males and 4 control females excluded: not enough exploration of objects during presentation (see Material and Methods)
	Circadian:	1 control male removed (no back activity and back and forth activity detected at all during the whole circadian period (pb detection)
		1 control female removed (very aberrantly high front activity, pb with detection?)
		1 male Dyrk1aC/+ died after the first night. No data for total, total night, night 2 and day
		1 female Dyrk1aC/+ died during night 2. No data for total, total night, night 2
		1 female Dyrk1aC/+ had no movement detected starting at end of night 1. Removed
	Crawley:	1 control female very agitated and nervous, removed from the test
